## Supplementary file 5 - 5_Structure-Alignment-RMSD-Values.xlsx for "Systematic genetic characterization of the human PKR kinase domain highlights its functional malleability to escape a poxvirus substrate mimic"

### Sheet: Sheet1
Alignment Region	Residues	Structure A	Structure B	RMSD
PKR N-lobe	250-370	7_AF2_PKR-KD_VACV-K3	PDB 2A1A PKR kinase domain-eIF2alpha Complex	0.815 Å
PKR N-lobe	250-370	7_AF2_PKR-KD_VACV-K3	PDB 3UIU APO-PKR Kinase Domain	0.769 Å
PKR N-lobe	250-370	7_AF2_PKR-KD_VACV-K3	PDB 6D3L Unphosphorylated PKR	0.677 Å
PKR C-lobe	370-551	7_AF2_PKR-KD_VACV-K3	PDB 2A1A PKR kinase domain-eIF2alpha Complex	0.725 Å
PKR C-lobe	370-551	7_AF2_PKR-KD_VACV-K3	PDB 3UIU APO-PKR Kinase Domain	0.848 Å
PKR C-lobe	370-551	7_AF2_PKR-KD_VACV-K3	PDB 6D3L Unphosphorylated PKR	0.721 Å
PKR Activation Segment	432-458	7_AF2_PKR-KD_VACV-K3	PDB 2A1A PKR kinase domain-eIF2alpha Complex	0.826 Å
PKR Activation Segment	432-458	7_AF2_PKR-KD_VACV-K3	PDB 3UIU APO-PKR Kinase Domain	1.065 Å
PKR Activation Segment	432-458	7_AF2_PKR-KD_VACV-K3	PDB 6D3L Unphosphorylated PKR	0.400 Å
PKR α-helix D	373-383	7_AF2_PKR-KD_VACV-K3	PDB 2A1A PKR kinase domain-eIF2alpha Complex	0.478 Å
PKR α-helix D	373-383	7_AF2_PKR-KD_VACV-K3	PDB 3UIU APO-PKR Kinase Domain	0.432 Å
PKR α-helix D	373-383	7_AF2_PKR-KD_VACV-K3	PDB 6D3L Unphosphorylated PKR	0.400 Å
PKR α-helix G	487-500	7_AF2_PKR-KD_VACV-K3	PDB 2A1A PKR kinase domain-eIF2alpha Complex	0.336 Å
PKR α-helix G	487-500	7_AF2_PKR-KD_VACV-K3	PDB 3UIU APO-PKR Kinase Domain	0.641 Å
PKR α-helix G	487-500	7_AF2_PKR-KD_VACV-K3	PDB 6D3L Unphosphorylated PKR	0.472 Å
PKR Regulatory Spine	L312,Y323, F433	7_AF2_PKR-KD_VACV-K3	PDB 2A1A PKR kinase domain-eIF2alpha Complex	0.180 Å
PKR Regulatory Spine	L312,Y323, F433	7_AF2_PKR-KD_VACV-K3	PDB 3UIU APO-PKR Kinase Domain	0.914 Å
PKR Regulatory Spine	L312,Y323, F433	7_AF2_PKR-KD_VACV-K3	PDB 6D3L Unphosphorylated PKR	0.203 Å
eIF2alpha Ser51 Acceptor Loop	45-65	6_AF2_PKR-KD_eIF2a	PDB 1Q46 Soluble Yeast eIF2alpha	1.230 Å
eIF2alpha Ser51 Acceptor Loop	45-65	6_AF2_PKR-KD_eIF2a	PDB 2A1A PKR kinase domain-eIF2alpha Complex	0.695 Å
