## Supplementary File 1 - 1_Oligo-Table.xlsx for "Systematic genetic characterization of the human PKR kinase domain highlights its functional malleability to escape a poxvirus substrate mimic"

### Sheet: Sheet1
Oligo#	Description	Sequence
Oligo 1	Multiple cloning site inserted into YCp50	cctttcgtcttcaaGAATTCgcatctACCGGTtaagcgCGTACGtgcatgGGTGACCaagtttctgtacaacaatcaGCGGCCGCaacgtcACGCGTgtactcCAGCTGctacagatccgcataagGAGCTCatcgataagctttaatgcggtagttta
Oligo 2	Validate MCS insertion into YCp50	GTCTTCAAGAATTCGCATCTACCGGTATAACCATAAAAGCTAGTATTGTAGAATCTTTATTG
Oligo 3	PKR forward primer for MSp509	GTCTTCAAGAATTCGCATCTACCGGTATAACCATAAAAGCTAGTATTGTAGAATCTTTATTG
Oligo 4	PKR reverse primer for MSp509	CAGAGAAAAATGAACGACACACATGTTAGTAGCGAAAGCTCACTGACCGTATATATATATAACTGTCTAGAAATAAAGAGTATCATCTTTCAAATCAAGCTCTGCGAGTATGCTAACCAAGGCGCTTAATATGCAATGAAATTGCTTAGGTGACCAAGTTTCTGTACAACAATCA
Oligo 5	K3-WT reverse primer for MSp510 with barcode and synthetic terminator	AAGTTTCTGTACAACAATCAGCGGCCGCATCGTAATAGGTTTCCGGCTTGTTCGGACAGACCCATCTGTATGCTCGGCTAACTTTGAAAGATGATACTCTTTATTCCTACATAAGTAAATGAGTTTATATACTATTGATGTCTACACATCCTTTTGTAATTGACATC
Oligo 6	K3-WT and K3-H47R forward primer for MSp510 and MSp511 respectively	AACACACATAAACAAACAAAACGCGTCCATGGTTGCATTTTGTTATTCGTTG
Oligo 7	K3-H47R reverse primer for MSp511 with barcode and synthetic terminator	AAGTTTCTGTACAACAATCAGCGGCCGCCACAGGAAATGCTTTCGGGGTTGTATTGACAGACCCATCTGTATGCTCGGCTAACTTTGAAAGATGATACTCTTTATTCCTACATAAGTAAATGAGTTTATATACTATTGATGTCTACACATCCTTTTGTAGTTG
Oligo 8	pTDH3 forward primer for MSp510 and MSp511	TTTGTTTGTTTATGTGTGTTTATTCGAAACTAAG
Oligo 9	pTDH3 reverse primer for MSp510 and MSp511	CTCCTTATGCGGATCTGTAGCAGCTGTCATTATCAATACTGCCATTTCAAAGAATAC
Oligo 10	K3∆58 forward primer for MSp512	AAGTTTCTGTACAACAATCAGCGGCCGCTGTTTAATGGGTTTCGAGGTTTGACGGACAGACCCATCTGTATGCTCG
Oligo 11	K3∆58 reverse primer for MSp512	AACACACATAAACAAACAAAACGCGTGGTAGGGAAAACTGTAAAAGTTAAAGTG
Oligo 12	PKR forward insert primer, tile set 1, window 1-1, paired with Oligo 27	Variant Primers 1-11
Oligo 13	PKR forward insert primer, tile set 2, window 1-2, paired with Oligo 27	Variant Primers 12-26
Oligo 14	PKR forward insert primer, tile set 3, window 1-3, paired with Oligo 27	Variant Primers 27-41
Oligo 15	PKR forward insert primer, tile set 4, window 1-4, paired with Oligo 27	Variant Primers 42-55
Oligo 16	PKR forward insert primer, tile set 5, window 1-5, paired with Oligo 27	Variant Primers 56-64
Oligo 17	PKR forward insert primer, tile set 6, window 2-1, paired with Oligo 27	Variant Primers 65-77
Oligo 18	PKR forward insert primer, tile set 7, window 2-2, paired with Oligo 27	Variant Primers 78-92
Oligo 19	PKR forward insert primer, tile set 8, window 2-3, paired with Oligo 27	Variant Primers 93-106
Oligo 20	PKR forward insert primer, tile set 9, window 3-1, paired with Oligo 27	Variant Primers 107-116
Oligo 21	PKR forward insert primer, tile set 10, window 3-2, paired with Oligo 27	Variant Primers 117-126
Oligo 22	PKR forward insert primer, tile set 11, window 4-1, paired with Oligo 27	Variant Primers 127-142
Oligo 23	PKR forward insert primer, tile set 12, window 4-2, paired with Oligo 27	Variant Primers 143-157
Oligo 24	PKR forward insert primer, tile set 13, window 4-3, paired with Oligo 27	Variant Primers 158-170
Oligo 25	PKR forward insert primer, tile set 14, window 4-4, paired with Oligo 27	Variant Primers 171-182
Oligo 26	PKR forward insert primer, tile set 15, window 4-5, paired with Oligo 27	Variant Primers 183-196
Oligo 27	PKR reverse insert primer, paired with Oligos 12-26 to generate insert fragments with unique barcodes for each variant	TGATTGTTGTACAGAAACTTGGTCACCNNNNNAANNNNNTTNNNNNTTNNNNNCCTTGGTTAGCATACTCGCAGA
Oligo 28	PKR forward vector primer, paired with Oligos 29- to generate vector fragments for Gibson Assembly	AAGTTTCTGTACAACAATCAGCGG
Oligo 29	PKR reverse vector primer, window 1-1, paired with Oligo 28	TTCTTTCATGTCAGGAAGGTCAAATCTG
Oligo 30	PKR reverse vector primer, window 1-2, paired with Oligo 28	CACAGTATACTTTGTTTCTTTCATGTCAGG
Oligo 31	PKR reverse vector primer, window 1-3, paired with Oligo 28	GCCAAACCTCTTGTCCACAGTATAC
Oligo 32	PKR reverse vector primer, window 1-4, paired with Oligo 28	TTCTTTAAAATCCATGCCAAACCTCTTG
Oligo 33	PKR reverse vector primer, window 1-5, paired with Oligo 28	GCCAATTAATTCTATTTCTTTAAAATCCATGCC
Oligo 34	PKR reverse vector primer, window 2-1, paired with Oligo 28	ATCACAGAATTCCATTTGGATGAAAAGGC
Oligo 35	PKR reverse vector primer, window 2-2, paired with Oligo 28	TTCCAAGGTCCCTTTATCACAGAATTC
Oligo 36	PKR reverse vector primer, window 2-3, paired with Oligo 28	TTTTTCAATCCATTGTTCCAAGGTCCC
Oligo 37	PKR reverse vector primer, window 3-1, paired with Oligo 28	CCTTGTTCGCTTTCCATCATTTTTCA
Oligo 38	PKR reverse vector primer, window 3-2, paired with Oligo 28	AGTTCCCTTACTCCTTGTTCGCTTTCCATCATTTTTCAGAGATGTTACAAGTCC
Oligo 39	PKR reverse vector primer, window 4-1, paired with Oligo 28	AGCAAGAATTAGCCCCAAAGCG
Oligo 40	PKR reverse vector primer, window 4-2, paired with Oligo 28	ACATACATGAAGAAGTTCAGCAAGAATTAGC
Oligo 41	PKR reverse vector primer, window 4-3, paired with Oligo 28	TGTTTCAAAAGCAGTGTCACATACATG
Oligo 42	PKR reverse vector primer, window 4-4, paired with Oligo 28	TGTGAAAAACTTTGATGTTTCAAAAGCAG
Oligo 43	PKR reverse vector primer, window 4-5, paired with Oligo 28	GCCATCCCGTAGGTCTGTGA
Oligo 44	PKR forward primer 1, barcode amplification	TCGTCGGCAGCGTCAGATGTGTATAAGAGACAGTCAAGCTCTGCGAGTATGCTAAC
Oligo 45	PKR forward primer 2, barcode amplification	TCGTCGGCAGCGTCAGATGTGTATAAGAGACAGNTCAAGCTCTGCGAGTATGCTAAC
Oligo 46	PKR forward primer 3, barcode amplification	TCGTCGGCAGCGTCAGATGTGTATAAGAGACAGNNTCAAGCTCTGCGAGTATGCTAAC
Oligo 47	PKR forward primer 4, barcode amplification	TCGTCGGCAGCGTCAGATGTGTATAAGAGACAGNNNTCAAGCTCTGCGAGTATGCTAAC
Oligo 48	PKR forward primer 5, barcode amplification	TCGTCGGCAGCGTCAGATGTGTATAAGAGACAGNNNNTCAAGCTCTGCGAGTATGCTAAC
Oligo 49	PKR reverse primer 1 for K3 allele, barcode amplification	GTCTCGTGGGCTCGGAGATGTGTATAAGAGACAGGAACAAGCCGGAAACCTATTACG
Oligo 50	PKR reverse primer 2 for K3 allele, barcode amplification	GTCTCGTGGGCTCGGAGATGTGTATAAGAGACAGNGAACAAGCCGGAAACCTATTACG
Oligo 51	PKR reverse primer 3 for K3 allele, barcode amplification	GTCTCGTGGGCTCGGAGATGTGTATAAGAGACAGNNGAACAAGCCGGAAACCTATTACG
Oligo 52	PKR reverse primer 4 for K3 allele, barcode amplification	GTCTCGTGGGCTCGGAGATGTGTATAAGAGACAGNNNGAACAAGCCGGAAACCTATTACG
Oligo 53	PKR reverse primer 5 for K3 allele, barcode amplification	GTCTCGTGGGCTCGGAGATGTGTATAAGAGACAGNNNNGAACAAGCCGGAAACCTATTACG
Oligo 54	PKR reverse primer 1 for K3∆58, barcode amplification	GTCTCGTGGGCTCGGAGATGTGTATAAGAGACAGAGCAGCTGGAGTACACG
Oligo 55	PKR reverse primer 2 for K3∆58, barcode amplification	GTCTCGTGGGCTCGGAGATGTGTATAAGAGACAGNAGCAGCTGGAGTACACG
Oligo 56	PKR reverse primer 3 for K3∆58, barcode amplification	GTCTCGTGGGCTCGGAGATGTGTATAAGAGACAGNNAGCAGCTGGAGTACACG
Oligo 57	PKR reverse primer 4 for K3∆58, barcode amplification	GTCTCGTGGGCTCGGAGATGTGTATAAGAGACAGNNNAGCAGCTGGAGTACACG
Oligo 58	PKR reverse primer 5 for K3∆58, barcode amplification	GTCTCGTGGGCTCGGAGATGTGTATAAGAGACAGNNNNAGCAGCTGGAGTACACG
Oligo 59	PKR reverse primer 1 for K3-H47R, barcode amplification	GTCTCGTGGGCTCGGAGATGTGTATAAGAGACAGCAACCCCGAAAGCATTTCCTG
Oligo 60	PKR reverse primer 2 for K3-H47R, barcode amplification	GTCTCGTGGGCTCGGAGATGTGTATAAGAGACAGNCAACCCCGAAAGCATTTCCTG
Oligo 61	PKR reverse primer 3 for K3-H47R, barcode amplification	GTCTCGTGGGCTCGGAGATGTGTATAAGAGACAGNNCAACCCCGAAAGCATTTCCTG
Oligo 62	PKR reverse primer 4 for K3-H47R, barcode amplification	GTCTCGTGGGCTCGGAGATGTGTATAAGAGACAGNNNCAACCCCGAAAGCATTTCCTG
Oligo 63	PKR reverse primer 5 for K3-H47R, barcode amplification	GTCTCGTGGGCTCGGAGATGTGTATAAGAGACAGNNNNCAACCCCGAAAGCATTTCCTG
