## Supplementary File 2 - 2_Variant-Primers.xlsx for "Systematic genetic characterization of the human PKR kinase domain highlights its functional malleability to escape a poxvirus substrate mimic"

### Sheet: Sheet1
VariantPrimer#	Description	Sequence
Variant Primer 1	pkr_1-1_ACA255BCA	ACCTTCCTGACATGAAAGAABCAaartayacwgtwGACAAGAGGTTTGGCATGG
Variant Primer 2	pkr_1-1_ACA255ADA	ACCTTCCTGACATGAAAGAAADAaartayacwgtwGACAAGAGGTTTGGCATGG
Variant Primer 3	pkr_1-1_AAG256SAG	ACCTTCCTGACATGAAAGAAacwSAGtayacwgtwGACAAGAGGTTTGGCATGG
Variant Primer 4	pkr_1-1_AAG256ABG	ACCTTCCTGACATGAAAGAAacwABGtayacwgtwGACAAGAGGTTTGGCATGG
Variant Primer 5	pkr_1-1_AAG256AAT	ACCTTCCTGACATGAAAGAAacwAATtayacwgtwGACAAGAGGTTTGGCATGG
Variant Primer 6	pkr_1-1_TAT257VAT	ACCTTCCTGACATGAAAGAAacwaarVATacwgtwGACAAGAGGTTTGGCATGG
Variant Primer 7	pkr_1-1_TAT257TBT	ACCTTCCTGACATGAAAGAAacwaarTBTacwgtwGACAAGAGGTTTGGCATGG
Variant Primer 8	pkr_1-1_ACT258BCT	ACCTTCCTGACATGAAAGAAacwaartayBCTgtwGACAAGAGGTTTGGCATGG
Variant Primer 9	pkr_1-1_ACT258AWT	ACCTTCCTGACATGAAAGAAacwaartayAWTgtwGACAAGAGGTTTGGCATGG
Variant Primer 10	pkr_1-1_GTG259WTG	ACCTTCCTGACATGAAAGAAacwaartayacwWTGGACAAGAGGTTTGGCATGG
Variant Primer 11	pkr_1-1_GTG259GVG	ACCTTCCTGACATGAAAGAAacwaartayacwGVGGACAAGAGGTTTGGCATGG
Variant Primer 12	pkr_1-2_GAC260HAC	AAGAAACAAAGTATACTGTGHACaaragrttyggwATGGATTTTAAAGAAATAGAATTAATTGGC
Variant Primer 13	pkr_1-2_GAC260GBC	AAGAAACAAAGTATACTGTGGBCaaragrttyggwATGGATTTTAAAGAAATAGAATTAATTGGC
Variant Primer 14	pkr_1-2_GAC260GAW	AAGAAACAAAGTATACTGTGGAWaaragrttyggwATGGATTTTAAAGAAATAGAATTAATTGGC
Variant Primer 15	pkr_1-2_AAG261SAG	AAGAAACAAAGTATACTGTGgaySAGagrttyggwATGGATTTTAAAGAAATAGAATTAATTGGC
Variant Primer 16	pkr_1-2_AAG261ABG	AAGAAACAAAGTATACTGTGgayABGagrttyggwATGGATTTTAAAGAAATAGAATTAATTGGC
Variant Primer 17	pkr_1-2_AAG261AAT	AAGAAACAAAGTATACTGTGgayAATagrttyggwATGGATTTTAAAGAAATAGAATTAATTGGC
Variant Primer 18	pkr_1-2_AGG262KGG	AAGAAACAAAGTATACTGTGgayaarKGGttyggwATGGATTTTAAAGAAATAGAATTAATTGGC
Variant Primer 19	pkr_1-2_AGG262AHG	AAGAAACAAAGTATACTGTGgayaarAHGttyggwATGGATTTTAAAGAAATAGAATTAATTGGC
Variant Primer 20	pkr_1-2_AGG262AGT	AAGAAACAAAGTATACTGTGgayaarAGTttyggwATGGATTTTAAAGAAATAGAATTAATTGGC
Variant Primer 21	pkr_1-2_TTT263RTT	AAGAAACAAAGTATACTGTGgayaaragrRTTggwATGGATTTTAAAGAAATAGAATTAATTGGC
Variant Primer 22	pkr_1-2_TTT263TVT	AAGAAACAAAGTATACTGTGgayaaragrTVTggwATGGATTTTAAAGAAATAGAATTAATTGGC
Variant Primer 23	pkr_1-2_TTT263TTG	AAGAAACAAAGTATACTGTGgayaaragrTTGggwATGGATTTTAAAGAAATAGAATTAATTGGC
Variant Primer 24	pkr_1-2_GGC264HGC	AAGAAACAAAGTATACTGTGgayaaragrttyHGCATGGATTTTAAAGAAATAGAATTAATTGGC
Variant Primer 25	pkr_1-2_GGC264GHC	AAGAAACAAAGTATACTGTGgayaaragrttyGHCATGGATTTTAAAGAAATAGAATTAATTGGC
Variant Primer 26	pkr_1-2_GGC264GGT	AAGAAACAAAGTATACTGTGgayaaragrttyGGTATGGATTTTAAAGAAATAGAATTAATTGGC
Variant Primer 27	pkr_1-3_ATG265KTG	CTGTGGACAAGAGGTTTGGCKTGgayttyaargarATAGAATTAATTGGCTCAGGTGG
Variant Primer 28	pkr_1-3_ATG265AVG	CTGTGGACAAGAGGTTTGGCAVGgayttyaargarATAGAATTAATTGGCTCAGGTGG
Variant Primer 29	pkr_1-3_ATG265ATT	CTGTGGACAAGAGGTTTGGCATTgayttyaargarATAGAATTAATTGGCTCAGGTGG
Variant Primer 30	pkr_1-3_GAT266HAT	CTGTGGACAAGAGGTTTGGCatgHATttyaargarATAGAATTAATTGGCTCAGGTGG
Variant Primer 31	pkr_1-3_GAT266GBT	CTGTGGACAAGAGGTTTGGCatgGBTttyaargarATAGAATTAATTGGCTCAGGTGG
Variant Primer 32	pkr_1-3_GAT266GAA	CTGTGGACAAGAGGTTTGGCatgGAAttyaargarATAGAATTAATTGGCTCAGGTGG
Variant Primer 33	pkr_1-3_TTT267RTT	CTGTGGACAAGAGGTTTGGCatggayRTTaargarATAGAATTAATTGGCTCAGGTGG
Variant Primer 34	pkr_1-3_TTT267TVT	CTGTGGACAAGAGGTTTGGCatggayTVTaargarATAGAATTAATTGGCTCAGGTGG
Variant Primer 35	pkr_1-3_TTT267TTG	CTGTGGACAAGAGGTTTGGCatggayTTGaargarATAGAATTAATTGGCTCAGGTGG
Variant Primer 36	pkr_1-3_AAA268SAA	CTGTGGACAAGAGGTTTGGCatggayttySAAgarATAGAATTAATTGGCTCAGGTGG
Variant Primer 37	pkr_1-3_AAA268ABA	CTGTGGACAAGAGGTTTGGCatggayttyABAgarATAGAATTAATTGGCTCAGGTGG
Variant Primer 38	pkr_1-3_AAA268AAT	CTGTGGACAAGAGGTTTGGCatggayttyAATgarATAGAATTAATTGGCTCAGGTGG
Variant Primer 39	pkr_1-3_GAA269MAA	CTGTGGACAAGAGGTTTGGCatggayttyaarMAAATAGAATTAATTGGCTCAGGTGG
Variant Primer 40	pkr_1-3_GAA269GBA	CTGTGGACAAGAGGTTTGGCatggayttyaarGBAATAGAATTAATTGGCTCAGGTGG
Variant Primer 41	pkr_1-3_GAA269GAT	CTGTGGACAAGAGGTTTGGCatggayttyaarGATATAGAATTAATTGGCTCAGGTGG
Variant Primer 42	pkr_1-4_ATA270KTA	TTGGCATGGATTTTAAAGAAKTAgarttratwggwTCAGGTGGATTTGGCCAA
Variant Primer 43	pkr_1-4_ATA270AVA	TTGGCATGGATTTTAAAGAAAVAgarttratwggwTCAGGTGGATTTGGCCAA
Variant Primer 44	pkr_1-4_ATA270ATG	TTGGCATGGATTTTAAAGAAATGgarttratwggwTCAGGTGGATTTGGCCAA
Variant Primer 45	pkr_1-4_GAA271MAA	TTGGCATGGATTTTAAAGAAatwMAAttratwggwTCAGGTGGATTTGGCCAA
Variant Primer 46	pkr_1-4_GAA271GBA	TTGGCATGGATTTTAAAGAAatwGBAttratwggwTCAGGTGGATTTGGCCAA
Variant Primer 47	pkr_1-4_GAA271GAT	TTGGCATGGATTTTAAAGAAatwGATttratwggwTCAGGTGGATTTGGCCAA
Variant Primer 48	pkr_1-4_TTA272RTA	TTGGCATGGATTTTAAAGAAatwgarRTAatwggwTCAGGTGGATTTGGCCAA
Variant Primer 49	pkr_1-4_TTA272TCA	TTGGCATGGATTTTAAAGAAatwgarTCAatwggwTCAGGTGGATTTGGCCAA
Variant Primer 50	pkr_1-4_TTA272TTT	TTGGCATGGATTTTAAAGAAatwgarTTTatwggwTCAGGTGGATTTGGCCAA
Variant Primer 51	pkr_1-4_ATT273BTT	TTGGCATGGATTTTAAAGAAatwgarttrBTTggwTCAGGTGGATTTGGCCAA
Variant Primer 52	pkr_1-4_ATT273AVT	TTGGCATGGATTTTAAAGAAatwgarttrAVTggwTCAGGTGGATTTGGCCAA
Variant Primer 53	pkr_1-4_ATT273ATG	TTGGCATGGATTTTAAAGAAatwgarttrATGggwTCAGGTGGATTTGGCCAA
Variant Primer 54	pkr_1-4_GGC274HGC	TTGGCATGGATTTTAAAGAAatwgarttratwHGCTCAGGTGGATTTGGCCAA
Variant Primer 55	pkr_1-4_GGC274GHC	TTGGCATGGATTTTAAAGAAatwgarttratwGHCTCAGGTGGATTTGGCCAA
Variant Primer 56	pkr_1-5_TCA275VCA	AAGAAATAGAATTAATTGGCVCAggwggwttyGGCCAAGTTTTCAAAGCAAA
Variant Primer 57	pkr_1-5_TCA275TWA	AAGAAATAGAATTAATTGGCTWAggwggwttyGGCCAAGTTTTCAAAGCAAA
Variant Primer 58	pkr_1-5_GGT276HGT	AAGAAATAGAATTAATTGGCtcwHGTggwttyGGCCAAGTTTTCAAAGCAAA
Variant Primer 59	pkr_1-5_GGT276GHT	AAGAAATAGAATTAATTGGCtcwGHTggwttyGGCCAAGTTTTCAAAGCAAA
Variant Primer 60	pkr_1-5_GGA277AGA	AAGAAATAGAATTAATTGGCtcwggwAGAttyGGCCAAGTTTTCAAAGCAAA
Variant Primer 61	pkr_1-5_GGA277GHA	AAGAAATAGAATTAATTGGCtcwggwGHAttyGGCCAAGTTTTCAAAGCAAA
Variant Primer 62	pkr_1-5_TTT278RTT	AAGAAATAGAATTAATTGGCtcwggwggwRTTGGCCAAGTTTTCAAAGCAAA
Variant Primer 63	pkr_1-5_TTT278TVT	AAGAAATAGAATTAATTGGCtcwggwggwTVTGGCCAAGTTTTCAAAGCAAA
Variant Primer 64	pkr_1-5_TTT278TTG	AAGAAATAGAATTAATTGGCtcwggwggwTTGGGCCAAGTTTTCAAAGCAAA
Variant Primer 65	pkr_2-1_AAA371SAA	TCCAAATGGAATTCTGTGATSAAggwacwttrgarCAATGGATTGAAAAAAGAAGAGGC
Variant Primer 66	pkr_2-1_AAA371ABA	TCCAAATGGAATTCTGTGATABAggwacwttrgarCAATGGATTGAAAAAAGAAGAGGC
Variant Primer 67	pkr_2-1_AAA371AAK	TCCAAATGGAATTCTGTGATAAKggwacwttrgarCAATGGATTGAAAAAAGAAGAGGC
Variant Primer 68	pkr_2-1_GGG372WGG	TCCAAATGGAATTCTGTGATaarWGGacwttrgarCAATGGATTGAAAAAAGAAGAGGC
Variant Primer 69	pkr_2-1_GGG372GHG	TCCAAATGGAATTCTGTGATaarGHGacwttrgarCAATGGATTGAAAAAAGAAGAGGC
Variant Primer 70	pkr_2-1_ACC373BCC	TCCAAATGGAATTCTGTGATaarggwBCCttrgarCAATGGATTGAAAAAAGAAGAGGC
Variant Primer 71	pkr_2-1_ACC373AWC	TCCAAATGGAATTCTGTGATaarggwAWCttrgarCAATGGATTGAAAAAAGAAGAGGC
Variant Primer 72	pkr_2-1_TTG374RTG	TCCAAATGGAATTCTGTGATaarggwacwRTGgarCAATGGATTGAAAAAAGAAGAGGC
Variant Primer 73	pkr_2-1_TTG374TSG	TCCAAATGGAATTCTGTGATaarggwacwTSGgarCAATGGATTGAAAAAAGAAGAGGC
Variant Primer 74	pkr_2-1_TTG374TTT	TCCAAATGGAATTCTGTGATaarggwacwTTTgarCAATGGATTGAAAAAAGAAGAGGC
Variant Primer 75	pkr_2-1_GAA375MAA	TCCAAATGGAATTCTGTGATaarggwacwttrMAACAATGGATTGAAAAAAGAAGAGGC
Variant Primer 76	pkr_2-1_GAA375GBA	TCCAAATGGAATTCTGTGATaarggwacwttrGBACAATGGATTGAAAAAAGAAGAGGC
Variant Primer 77	pkr_2-1_GAA375GAT	TCCAAATGGAATTCTGTGATaarggwacwttrGATCAATGGATTGAAAAAAGAAGAGGC
Variant Primer 78	pkr_2-2_CAA376DAA	GTGATAAAGGGACCTTGGAADAAtggatwgaraarAGAAGAGGCGAGAAACTAGAC
Variant Primer 79	pkr_2-2_CAA376CBA	GTGATAAAGGGACCTTGGAACBAtggatwgaraarAGAAGAGGCGAGAAACTAGAC
Variant Primer 80	pkr_2-2_CAA376CAT	GTGATAAAGGGACCTTGGAACATtggatwgaraarAGAAGAGGCGAGAAACTAGAC
Variant Primer 81	pkr_2-2_TGG377RGG	GTGATAAAGGGACCTTGGAAcarRGGatwgaraarAGAAGAGGCGAGAAACTAGAC
Variant Primer 82	pkr_2-2_TGG377TYG	GTGATAAAGGGACCTTGGAAcarTYGatwgaraarAGAAGAGGCGAGAAACTAGAC
Variant Primer 83	pkr_2-2_TGG377TGC	GTGATAAAGGGACCTTGGAAcarTGCatwgaraarAGAAGAGGCGAGAAACTAGAC
Variant Primer 84	pkr_2-2_ATT378BTT	GTGATAAAGGGACCTTGGAAcartggBTTgaraarAGAAGAGGCGAGAAACTAGAC
Variant Primer 85	pkr_2-2_ATT378AVT	GTGATAAAGGGACCTTGGAAcartggAVTgaraarAGAAGAGGCGAGAAACTAGAC
Variant Primer 86	pkr_2-2_ATT378ATG	GTGATAAAGGGACCTTGGAAcartggATGgaraarAGAAGAGGCGAGAAACTAGAC
Variant Primer 87	pkr_2-2_GAA379MAA	GTGATAAAGGGACCTTGGAAcartggatwMAAaarAGAAGAGGCGAGAAACTAGAC
Variant Primer 88	pkr_2-2_GAA379GBA	GTGATAAAGGGACCTTGGAAcartggatwGBAaarAGAAGAGGCGAGAAACTAGAC
Variant Primer 89	pkr_2-2_GAA379GAT	GTGATAAAGGGACCTTGGAAcartggatwGATaarAGAAGAGGCGAGAAACTAGAC
Variant Primer 90	pkr_2-2_AAA380SAA	GTGATAAAGGGACCTTGGAAcartggatwgarSAAAGAAGAGGCGAGAAACTAGAC
Variant Primer 91	pkr_2-2_AAA380ABA	GTGATAAAGGGACCTTGGAAcartggatwgarABAAGAAGAGGCGAGAAACTAGAC
Variant Primer 92	pkr_2-2_AAA380AAT	GTGATAAAGGGACCTTGGAAcartggatwgarAATAGAAGAGGCGAGAAACTAGAC
Variant Primer 93	pkr_2-3_AGA381GGA	TGGAACAATGGATTGAAAAAGGAagrggwgaraarCTAGACAAAGTTTTGGCTTTGG
Variant Primer 94	pkr_2-3_AGA381AHA	TGGAACAATGGATTGAAAAAAHAagrggwgaraarCTAGACAAAGTTTTGGCTTTGG
Variant Primer 95	pkr_2-3_AGA381AGT	TGGAACAATGGATTGAAAAAAGTagrggwgaraarCTAGACAAAGTTTTGGCTTTGG
Variant Primer 96	pkr_2-3_AGA382GGA	TGGAACAATGGATTGAAAAAagrGGAggwgaraarCTAGACAAAGTTTTGGCTTTGG
Variant Primer 97	pkr_2-3_AGA382AHA	TGGAACAATGGATTGAAAAAagrAHAggwgaraarCTAGACAAAGTTTTGGCTTTGG
Variant Primer 98	pkr_2-3_AGA382AGT	TGGAACAATGGATTGAAAAAagrAGTggwgaraarCTAGACAAAGTTTTGGCTTTGG
Variant Primer 99	pkr_2-3_GGC383HGC	TGGAACAATGGATTGAAAAAagragrHGCgaraarCTAGACAAAGTTTTGGCTTTGG
Variant Primer 100	pkr_2-3_GGC383GHC	TGGAACAATGGATTGAAAAAagragrGHCgaraarCTAGACAAAGTTTTGGCTTTGG
Variant Primer 101	pkr_2-3_GAG384MAG	TGGAACAATGGATTGAAAAAagragrggwMAGaarCTAGACAAAGTTTTGGCTTTGG
Variant Primer 102	pkr_2-3_GAG384GBG	TGGAACAATGGATTGAAAAAagragrggwGBGaarCTAGACAAAGTTTTGGCTTTGG
Variant Primer 103	pkr_2-3_GAG384GAT	TGGAACAATGGATTGAAAAAagragrggwGATaarCTAGACAAAGTTTTGGCTTTGG
Variant Primer 104	pkr_2-3_AAA385SAA	TGGAACAATGGATTGAAAAAagragrggwgarSAACTAGACAAAGTTTTGGCTTTGG
Variant Primer 105	pkr_2-3_AAA385ABA	TGGAACAATGGATTGAAAAAagragrggwgarABACTAGACAAAGTTTTGGCTTTGG
Variant Primer 106	pkr_2-3_AAA385AAT	TGGAACAATGGATTGAAAAAagragrggwgarAATCTAGACAAAGTTTTGGCTTTGG
Variant Primer 107	pkr_3-1_AGT448KGT	ATGATGGAAAGCGAACAAGGKGTaarggwacwTTGCGATACATGAGCCCA
Variant Primer 108	pkr_3-1_AGT448AHT	ATGATGGAAAGCGAACAAGGAHTaarggwacwTTGCGATACATGAGCCCA
Variant Primer 109	pkr_3-1_AGT448AGA	ATGATGGAAAGCGAACAAGGAGAaarggwacwTTGCGATACATGAGCCCA
Variant Primer 110	pkr_3-1_AAG449SAG	ATGATGGAAAGCGAACAAGGtcwSAGggwacwTTGCGATACATGAGCCCA
Variant Primer 111	pkr_3-1_AAG449ABG	ATGATGGAAAGCGAACAAGGtcwABGggwacwTTGCGATACATGAGCCCA
Variant Primer 112	pkr_3-1_AAG449AAT	ATGATGGAAAGCGAACAAGGtcwAATggwacwTTGCGATACATGAGCCCA
Variant Primer 113	pkr_3-1_GGA450AGA	ATGATGGAAAGCGAACAAGGtcwaarAGAacwTTGCGATACATGAGCCCA
Variant Primer 114	pkr_3-1_GGA450GHA	ATGATGGAAAGCGAACAAGGtcwaarGHAacwTTGCGATACATGAGCCCA
Variant Primer 115	pkr_3-1_ACT451BCT	ATGATGGAAAGCGAACAAGGtcwaarggwBCTTTGCGATACATGAGCCCA
Variant Primer 116	pkr_3-1_ACT451AWT	ATGATGGAAAGCGAACAAGGtcwaarggwAWTTTGCGATACATGAGCCCA
Variant Primer 117	pkr_3-2_TTG452RTG	GAACAAGGAGTAAGGGAACTRTGagrtayatgAGCCCAGAACAGATTTCTTCG
Variant Primer 118	pkr_3-2_TTG452TSG	GAACAAGGAGTAAGGGAACTTSGagrtayatgAGCCCAGAACAGATTTCTTCG
Variant Primer 119	pkr_3-2_TTG452TTT	GAACAAGGAGTAAGGGAACTTTTagrtayatgAGCCCAGAACAGATTTCTTCG
Variant Primer 120	pkr_3-2_CGA453KGA	GAACAAGGAGTAAGGGAACTttrKGAtayatgAGCCCAGAACAGATTTCTTCG
Variant Primer 121	pkr_3-2_CGA453CHA	GAACAAGGAGTAAGGGAACTttrCHAtayatgAGCCCAGAACAGATTTCTTCG
Variant Primer 122	pkr_3-2_TAC454VAC	GAACAAGGAGTAAGGGAACTttragrVACatgAGCCCAGAACAGATTTCTTCG
Variant Primer 123	pkr_3-2_TAC454TBC	GAACAAGGAGTAAGGGAACTttragrTBCatgAGCCCAGAACAGATTTCTTCG
Variant Primer 124	pkr_3-2_ATG455KTG	GAACAAGGAGTAAGGGAACTttragrtayKTGAGCCCAGAACAGATTTCTTCG
Variant Primer 125	pkr_3-2_ATG455AVG	GAACAAGGAGTAAGGGAACTttragrtayAVGAGCCCAGAACAGATTTCTTCG
Variant Primer 126	pkr_3-2_ATG455ATT	GAACAAGGAGTAAGGGAACTttragrtayATTAGCCCAGAACAGATTTCTTCG
Variant Primer 127	pkr_4-1_GAA480HAA	CTTTGGGGCTAATTCTTGCTHAAttrttrcaygtwtgyGACACTGCTTTTGAAACATCAA
Variant Primer 128	pkr_4-1_GAA480GBA	CTTTGGGGCTAATTCTTGCTGBAttrttrcaygtwtgyGACACTGCTTTTGAAACATCAA
Variant Primer 129	pkr_4-1_GAA480GAT	CTTTGGGGCTAATTCTTGCTGATttrttrcaygtwtgyGACACTGCTTTTGAAACATCAA
Variant Primer 130	pkr_4-1_CTT481DTT	CTTTGGGGCTAATTCTTGCTgarDTTttrcaygtwtgyGACACTGCTTTTGAAACATCAA
Variant Primer 131	pkr_4-1_CTT481CVT	CTTTGGGGCTAATTCTTGCTgarCVTttrcaygtwtgyGACACTGCTTTTGAAACATCAA
Variant Primer 132	pkr_4-1_CTT482DTT	CTTTGGGGCTAATTCTTGCTgarttrDTTcaygtwtgyGACACTGCTTTTGAAACATCAA
Variant Primer 133	pkr_4-1_CTT482CVT	CTTTGGGGCTAATTCTTGCTgarttrCVTcaygtwtgyGACACTGCTTTTGAAACATCAA
Variant Primer 134	pkr_4-1_CAT483DAT	CTTTGGGGCTAATTCTTGCTgarttrttrDATgtwtgyGACACTGCTTTTGAAACATCAA
Variant Primer 135	pkr_4-1_CAT483CBT	CTTTGGGGCTAATTCTTGCTgarttrttrCBTgtwtgyGACACTGCTTTTGAAACATCAA
Variant Primer 136	pkr_4-1_CAT483CAA	CTTTGGGGCTAATTCTTGCTgarttrttrCAAgtwtgyGACACTGCTTTTGAAACATCAA
Variant Primer 137	pkr_4-1_GTA484WTA	CTTTGGGGCTAATTCTTGCTgarttrttrcayWTAtgyGACACTGCTTTTGAAACATCAA
Variant Primer 138	pkr_4-1_GTA484GVA	CTTTGGGGCTAATTCTTGCTgarttrttrcayGVAtgyGACACTGCTTTTGAAACATCAA
Variant Primer 139	pkr_4-1_GTA484GTT	CTTTGGGGCTAATTCTTGCTgarttrttrcayGTTtgyGACACTGCTTTTGAAACATCAA
Variant Primer 140	pkr_4-1_TGT485SGT	CTTTGGGGCTAATTCTTGCTgarttrttrcaygtwSGTGACACTGCTTTTGAAACATCAA
Variant Primer 141	pkr_4-1_TGT485THT	CTTTGGGGCTAATTCTTGCTgarttrttrcaygtwTHTGACACTGCTTTTGAAACATCAA
Variant Primer 142	pkr_4-1_TGT485TGG	CTTTGGGGCTAATTCTTGCTgarttrttrcaygtwTGGGACACTGCTTTTGAAACATCAA
Variant Primer 143	pkr_4-2_GAC486HAC	CTGAACTTCTTCATGTATGTHACacwgcwttygaracwTCAAAGTTTTTCACAGACCTAC
Variant Primer 144	pkr_4-2_GAC486GBC	CTGAACTTCTTCATGTATGTGBCacwgcwttygaracwTCAAAGTTTTTCACAGACCTAC
Variant Primer 145	pkr_4-2_GAC486GAA	CTGAACTTCTTCATGTATGTGAAacwgcwttygaracwTCAAAGTTTTTCACAGACCTAC
Variant Primer 146	pkr_4-2_ACT487BCT	CTGAACTTCTTCATGTATGTgayBCTgcwttygaracwTCAAAGTTTTTCACAGACCTAC
Variant Primer 147	pkr_4-2_ACT487AWT	CTGAACTTCTTCATGTATGTgayAWTgcwttygaracwTCAAAGTTTTTCACAGACCTAC
Variant Primer 148	pkr_4-2_GCT488HCT	CTGAACTTCTTCATGTATGTgayacwHCTttygaracwTCAAAGTTTTTCACAGACCTAC
Variant Primer 149	pkr_4-2_GCT488GDT	CTGAACTTCTTCATGTATGTgayacwGDTttygaracwTCAAAGTTTTTCACAGACCTAC
Variant Primer 150	pkr_4-2_TTT489RTT	CTGAACTTCTTCATGTATGTgayacwgcwRTTgaracwTCAAAGTTTTTCACAGACCTAC
Variant Primer 151	pkr_4-2_TTT489TVT	CTGAACTTCTTCATGTATGTgayacwgcwTVTgaracwTCAAAGTTTTTCACAGACCTAC
Variant Primer 152	pkr_4-2_TTT489TTG	CTGAACTTCTTCATGTATGTgayacwgcwTTGgaracwTCAAAGTTTTTCACAGACCTAC
Variant Primer 153	pkr_4-2_GAA490MAA	CTGAACTTCTTCATGTATGTgayacwgcwttyMAAacwTCAAAGTTTTTCACAGACCTAC
Variant Primer 154	pkr_4-2_GAA490GBA	CTGAACTTCTTCATGTATGTgayacwgcwttyGBAacwTCAAAGTTTTTCACAGACCTAC
Variant Primer 155	pkr_4-2_GAA490GAT	CTGAACTTCTTCATGTATGTgayacwgcwttyGATacwTCAAAGTTTTTCACAGACCTAC
Variant Primer 156	pkr_4-2_ACA491BCA	CTGAACTTCTTCATGTATGTgayacwgcwttygarBCATCAAAGTTTTTCACAGACCTAC
Variant Primer 157	pkr_4-2_ACA491ADA	CTGAACTTCTTCATGTATGTgayacwgcwttygarADATCAAAGTTTTTCACAGACCTAC
Variant Primer 158	pkr_4-3_TCA492VCA	GTGACACTGCTTTTGAAACAVCAaarttyttyacwGACCTACGGGATGGCATC
Variant Primer 159	pkr_4-3_TCA492TTA	GTGACACTGCTTTTGAAACATTAaarttyttyacwGACCTACGGGATGGCATC
Variant Primer 160	pkr_4-3_AAG493SAG	GTGACACTGCTTTTGAAACAtcwSAGttyttyacwGACCTACGGGATGGCATC
Variant Primer 161	pkr_4-3_AAG493ABG	GTGACACTGCTTTTGAAACAtcwABGttyttyacwGACCTACGGGATGGCATC
Variant Primer 162	pkr_4-3_AAG493AAT	GTGACACTGCTTTTGAAACAtcwAATttyttyacwGACCTACGGGATGGCATC
Variant Primer 163	pkr_4-3_TTT494RTT	GTGACACTGCTTTTGAAACAtcwaarRTTttyacwGACCTACGGGATGGCATC
Variant Primer 164	pkr_4-3_TTT494TVT	GTGACACTGCTTTTGAAACAtcwaarTVTttyacwGACCTACGGGATGGCATC
Variant Primer 165	pkr_4-3_TTT494TTG	GTGACACTGCTTTTGAAACAtcwaarTTGttyacwGACCTACGGGATGGCATC
Variant Primer 166	pkr_4-3_TTC495RTC	GTGACACTGCTTTTGAAACAtcwaarttyRTCacwGACCTACGGGATGGCATC
Variant Primer 167	pkr_4-3_TTC495TVC	GTGACACTGCTTTTGAAACAtcwaarttyTVCacwGACCTACGGGATGGCATC
Variant Primer 168	pkr_4-3_TTC495TTG	GTGACACTGCTTTTGAAACAtcwaarttyTTGacwGACCTACGGGATGGCATC
Variant Primer 169	pkr_4-3_ACA496BCA	GTGACACTGCTTTTGAAACAtcwaarttyttyBCAGACCTACGGGATGGCATC
Variant Primer 170	pkr_4-3_ACA496ADA	GTGACACTGCTTTTGAAACAtcwaarttyttyADAGACCTACGGGATGGCATC
Variant Primer 171	pkr_4-4_GAC497HAC	AAACATCAAAGTTTTTCACAHACttragrgayggwATCATCTCAGATATATTTGATAAAAAAGAAAAA
Variant Primer 172	pkr_4-4_GAC497GBC	AAACATCAAAGTTTTTCACAGBCttragrgayggwATCATCTCAGATATATTTGATAAAAAAGAAAAA
Variant Primer 173	pkr_4-4_GAC497GAA	AAACATCAAAGTTTTTCACAGAAttragrgayggwATCATCTCAGATATATTTGATAAAAAAGAAAAA
Variant Primer 174	pkr_4-4_CTA498RTA	AAACATCAAAGTTTTTCACAgayRTAagrgayggwATCATCTCAGATATATTTGATAAAAAAGAAAAA
Variant Primer 175	pkr_4-4_CTA498CVA	AAACATCAAAGTTTTTCACAgayCVAagrgayggwATCATCTCAGATATATTTGATAAAAAAGAAAAA
Variant Primer 176	pkr_4-4_CGG499KGG	AAACATCAAAGTTTTTCACAgayttrKGGgayggwATCATCTCAGATATATTTGATAAAAAAGAAAAA
Variant Primer 177	pkr_4-4_CGG499CHG	AAACATCAAAGTTTTTCACAgayttrCHGgayggwATCATCTCAGATATATTTGATAAAAAAGAAAAA
Variant Primer 178	pkr_4-4_GAT500HAT	AAACATCAAAGTTTTTCACAgayttragrHATggwATCATCTCAGATATATTTGATAAAAAAGAAAAA
Variant Primer 179	pkr_4-4_GAT500GBT	AAACATCAAAGTTTTTCACAgayttragrGBTggwATCATCTCAGATATATTTGATAAAAAAGAAAAA
Variant Primer 180	pkr_4-4_GAT500GAA	AAACATCAAAGTTTTTCACAgayttragrGAAggwATCATCTCAGATATATTTGATAAAAAAGAAAAA
Variant Primer 181	pkr_4-4_GGC501HGC	AAACATCAAAGTTTTTCACAgayttragrgayHGCATCATCTCAGATATATTTGATAAAAAAGAAAAA
Variant Primer 182	pkr_4-4_GGC501GHC	AAACATCAAAGTTTTTCACAgayttragrgayGHCATCATCTCAGATATATTTGATAAAAAAGAAAAA
Variant Primer 183	pkr_4-5_ATC502BTC	TCACAGACCTACGGGATGGCBTCatwtcwgayatwTTTGATAAAAAAGAAAAAACTCTTCTACAG
Variant Primer 184	pkr_4-5_ATC502AVC	TCACAGACCTACGGGATGGCAVCatwtcwgayatwTTTGATAAAAAAGAAAAAACTCTTCTACAG
Variant Primer 185	pkr_4-5_ATC502ATG	TCACAGACCTACGGGATGGCATGatwtcwgayatwTTTGATAAAAAAGAAAAAACTCTTCTACAG
Variant Primer 186	pkr_4-5_ATC503BTC	TCACAGACCTACGGGATGGCatwBTCtcwgayatwTTTGATAAAAAAGAAAAAACTCTTCTACAG
Variant Primer 187	pkr_4-5_ATC503AVC	TCACAGACCTACGGGATGGCatwAVCtcwgayatwTTTGATAAAAAAGAAAAAACTCTTCTACAG
Variant Primer 188	pkr_4-5_ATC503ATG	TCACAGACCTACGGGATGGCatwATGtcwgayatwTTTGATAAAAAAGAAAAAACTCTTCTACAG
Variant Primer 189	pkr_4-5_TCA504VCA	TCACAGACCTACGGGATGGCatwatwVCAgayatwTTTGATAAAAAAGAAAAAACTCTTCTACAG
Variant Primer 190	pkr_4-5_TCA504TTA	TCACAGACCTACGGGATGGCatwatwTTAgayatwTTTGATAAAAAAGAAAAAACTCTTCTACAG
Variant Primer 191	pkr_4-5_GAT505HAT	TCACAGACCTACGGGATGGCatwatwtcwHATatwTTTGATAAAAAAGAAAAAACTCTTCTACAG
Variant Primer 192	pkr_4-5_GAT505GBT	TCACAGACCTACGGGATGGCatwatwtcwGBTatwTTTGATAAAAAAGAAAAAACTCTTCTACAG
Variant Primer 193	pkr_4-5_GAT505GAA	TCACAGACCTACGGGATGGCatwatwtcwGAAatwTTTGATAAAAAAGAAAAAACTCTTCTACAG
Variant Primer 194	pkr_4-5_ATA506KTA	TCACAGACCTACGGGATGGCatwatwtcwgayKTATTTGATAAAAAAGAAAAAACTCTTCTACAG
Variant Primer 195	pkr_4-5_ATA506AVA	TCACAGACCTACGGGATGGCatwatwtcwgayAVATTTGATAAAAAAGAAAAAACTCTTCTACAG
Variant Primer 196	pkr_4-5_ATA506ATG	TCACAGACCTACGGGATGGCatwatwtcwgayATGTTTGATAAAAAAGAAAAAACTCTTCTACAG
