## Supplementary File 3 - 3_Plasmids.xlsx for "Systematic genetic characterization of the human PKR kinase domain highlights its functional malleability to escape a poxvirus substrate mimic"

### Sheet: Sheet1
MSp#	Name	Description	Prokaryotic_Selection	Eukaryotic_selection	Origin_plasmid	Origin_lab	Origin_DOI	Origin_PMID	Pool	Barcode	Notes	Link
508	MSp508_MCS	YCp50 with multiple cloning site (MCS)	Amp	URA3	YCp50	Mark Rose	10.1016/0378-1119(87)90232-0	3327750	No	NA	Reciever-donor plasmid with multiple cloning site inserted: AgeI, BsiWI, BstEII, NotI, MluI, PvuII, and SacI	https://benchling.com/s/seq-2Isf4R8i41xuZB7mGTuV?m=slm-tf7e1CFuebKBj0pFOSrM
509	MSp509_PKR-WT	pGAL10CYC1 HsPKR	Amp	URA3	p1419	Thomas Dever	10.1128/MCB.17.7.4146	9199350	No	CGCTTAATATGCAATGAAATTGCTTA	pGAL10CYC1 hybrid promoter and PKR allele from p1419 and a synthetic terminator (Tsynth1)	https://benchling.com/s/seq-UJ62DszKRuMHZbBkDF9S?m=slm-MYykPFxnPlvzF01sXU6F
510	MSp510_K3-WT	pTDH3 VACV-WR K3	Amp	URA3	pC140	Thomas Dever	10.1128/MCB.17.7.4146	9199350	No	ATCGTAATAGGTTTCCGGCTTGTTCG	pTDH3 constitutive promoter and K3 allele from pC140 and a synthetic terminator (Tsynth8)	https://benchling.com/s/seq-0oyfjD92ezcCSQDK1sRX?m=slm-m2PgCaJ5t7OpDVwEFLVz
511	MSp511_K3-H47R	pTDH3 VACV-WT K3-H47R	Amp	URA3	pC407	Thomas Dever	10.1128/MCB.17.7.4146	9199350	No	ACAGGAAATGCTTTCGGGGTTGTATT	pTDH3 constitutive promoter and K3-H47 allele from pC407 and a synthetic terminator (Tsynth8)	https://benchling.com/s/seq-rjVREaCzYEtLXPAEe643?m=slm-iaBDX477ntNwB1jUTFZD
512	MSp512_K3∆58	pTDH3 VACV-WR K3∆58	Amp	URA3	MSp510	Meru Sadhu			No	TGTTTAATGGGTTTCGAGGTTTGACG	pTDH3 constitutive promter and deletion of nucleotides 1-173 from the K3L sequence of MSp510 and a synthetic terminator (Tsynth8)	https://benchling.com/s/seq-xejCbZ06GIyOHcQcOIl6?m=slm-k77zNR578jebJBzaVxpR
